# When blood is not thicker than water: Social information landscapes offset the food-fear trade-off in habitat selection decisions

**DOI:** 10.64898/2026.10.06.757038

**Authors:** Levi Newediuk, Zoe Melvin, Liam Thomas, Eric Vander Wal

## Abstract

1. Group foraging reduces the risks associated with foraging: larger groups dilute individual predation risk, allow group members to share the costs of vigilance, and provide a social structure for exchanging information about predators. The benefits of shared social information over simple safety in numbers should depend on the relationships among group members. Consequently, group composition should affect the selection of risky and safe habitats in social species.
2. We asked whether relationships among elk (*Cervus canadensis*) group members moving together influence their selection of risky habitats more than grouping alone. We tested three hypotheses. The *familiarity hypothesis* predicts that elk with close social ties are most likely to select risky habitats together. The *inclusive fitness hypothesis* predicts that the closest genetic relatives are most likely to select risky habitats together. The *dilution hypothesis* predicts that familiarity and genetic relationships do not influence habitat selection, with all group foraging benefits derived from proximity to others.
3. We used integrated Step Selection Analysis to test whether the identity of the closest group members influenced habitat selection. We tested whether the relationship of the nearest elk—either genetic or social—incentivized selection of risky habitat more than proximity to the nearest elk.
4. Group foraging clearly reduced risk, with elk more likely to select risky habitat when near others. Elk were also more likely to select risky habitats when near closer relatives, albeit with considerable variation among individuals. However, familiarity had a large and consistent effect: elk were far more likely to select risky habitats when near socially familiar group members.
5. Our results suggest that information shared within foraging groups, especially between socially familiar individuals, may lower the risks associated with habitat selection. Similarly, the benefits of reliable social information for reducing risk likely incentivizes the formation of stronger social ties within foraging groups. This positive feedback between social familiarity and habitat selection could thereby increase access to profitable habitats that are otherwise too risky, cementing what we term the *social information landscape* as a key driver of movement and habitat selection.
