## Supplementary material for "When blood is not thicker than water: Social information landscapes offset the food-fear trade-off in habitat selection decisions": Relatedness estimates

1	VE_15	VE_16	VEVE	0.0000	0.1630	0.1853	-0.3520	-0.2659	-0.4400	0.0000	0.0000
2	VE_15	VE_17	VEVE	0.1246	0.4268	0.4908	0.0347	-0.0366	0.2105	0.1246	0.0000
3	VE_15	VE_18	VEVE	0.0000	-0.3010	-0.2220	-0.3683	-0.3466	-0.2162	0.0000	0.0000
4	VE_15	VE_19	VEVE	0.0000	0.0404	-0.1201	-0.3015	-0.2489	-0.6000	0.0000	0.0000
5	VE_15	VE_20	VEVE	0.0000	-0.2291	-0.3238	-0.4576	-0.2198	-0.6981	0.0000	0.0000
6	VE_15	VE_21	VEVE	0.1711	0.5339	0.3890	0.0563	0.1106	0.1818	0.2486	0.0000
7	VE_15	VE_22	VEVE	0.0000	0.2786	0.2872	-0.1093	-0.1036	-0.1613	0.0000	0.0000
8	VE_15	VE_23	VEVE	0.1324	0.1170	0.0835	0.1691	0.1395	-0.1150	0.1773	0.0000
9	VE_15	VE_24	VEVE	0.0000	0.3343	0.2872	-0.0074	-0.0844	0.1111	0.0000	0.0000
10	VE_15	VE_25	VEVE	0.0606	-0.0253	0.0835	0.0977	0.0196	-0.1474	0.0689	0.0000
11	VE_15	VE_26	VEVE	0.0000	0.2763	0.1853	-0.1061	0.0348	-0.1192	0.0000	0.0000
12	VE_15	VE_27	VEVE	0.2588	0.1657	0.1853	0.2110	0.2936	-0.0370	0.3101	0.0000
13	VE_15	VE_28	VEVE	0.0679	0.1938	0.2872	0.0831	-0.0049	0.0270	0.1417	0.0000
14	VE_15	VE_29	VEVE	0.0000	0.2816	0.3890	-0.0120	0.0442	0.0400	0.0000	0.0000
15	VE_15	VE_30	VEVE	0.0000	0.2090	0.1853	-0.0120	-0.0751	0.0870	0.0000	0.0000
16	VE_15	VE_31	VEVE	0.0013	0.4375	0.2872	-0.0637	-0.0232	0.0476	0.0013	0.0000
17	VE_15	VE_32	VEVE	0.3855	0.6310	0.5927	0.4330	0.2535	0.2059	0.4869	0.0000
18	VE_16	VE_17	VEVE	0.2785	0.4384	0.4908	0.1947	0.1149	0.3728	0.2785	0.0000
19	VE_16	VE_18	VEVE	0.0000	-0.3689	-0.2220	-0.2531	-0.1555	-0.2169	0.0000	0.0000
20	VE_16	VE_19	VEVE	0.0699	0.1107	-0.0183	-0.0025	0.0268	-0.0544	0.1102	0.0000
21	VE_16	VE_20	VEVE	0.5000	0.4121	0.3890	0.5439	0.4091	0.3358	0.5000	0.0000
22	VE_16	VE_21	VEVE	0.0000	0.2039	0.1853	-0.0932	-0.0943	-0.0723	0.0000	0.0000
23	VE_16	VE_22	VEVE	0.0000	-0.0862	-0.0183	-0.3618	-0.1032	-0.1755	0.0000	0.0000
24	VE_16	VE_23	VEVE	0.0000	-0.4369	-0.6293	-0.3996	-0.4892	-0.6421	0.0000	0.0000
25	VE_16	VE_24	VEVE	0.4175	0.4035	0.4908	0.2653	0.2786	0.4040	0.4175	0.0000
26	VE_16	VE_25	VEVE	0.0000	-0.1357	-0.2220	-0.2212	-0.1876	-0.1613	0.0000	0.0000
27	VE_16	VE_26	VEVE	0.0000	-0.1074	-0.0183	-0.2010	-0.2892	-0.4286	0.0000	0.0000
28	VE_16	VE_27	VEVE	0.1080	-0.0566	-0.0183	0.2615	0.0022	-0.1921	0.1960	0.0000
29	VE_16	VE_28	VEVE	0.0000	-0.1710	-0.1201	-0.2849	-0.1156	-0.1321	0.0000	0.0000
30	VE_16	VE_29	VEVE	0.2708	0.3280	0.3890	0.1954	0.0753	0.2394	0.2708	0.0000
31	VE_16	VE_30	VEVE	0.0359	0.0825	0.1853	0.0028	0.1136	0.1403	0.0359	0.0000
32	VE_16	VE_31	VEVE	0.4051	0.4218	0.4908	0.1863	0.1330	0.2742	0.4051	0.0000
33	VE_16	VE_32	VEVE	0.0000	0.1359	-0.0183	-0.2765	-0.1794	-0.2923	0.0000	0.0000
34	VE_17	VE_18	VEVE	0.0000	-0.1567	-0.1201	-0.1685	-0.1362	0.0294	0.0000	0.0000
35	VE_17	VE_19	VEVE	0.0290	0.0390	0.0835	-0.0672	0.1103	0.1370	0.0290	0.0000
36	VE_17	VE_20	VEVE	0.0000	-0.4597	-0.4256	-0.4856	-0.4501	-0.4444	0.0000	0.0000
37	VE_17	VE_21	VEVE	0.0000	0.1691	0.0835	-0.1793	-0.2308	0.0000	0.0000	0.0000
38	VE_17	VE_22	VEVE	0.0000	-0.0146	0.0835	-0.2477	-0.1086	0.0336	0.0000	0.0000
39	VE_17	VE_23	VEVE	0.0000	-0.1206	-0.1201	-0.1544	-0.0444	-0.0651	0.0000	0.0000
40	VE_17	VE_24	VEVE	0.5000	0.5286	0.5927	0.4424	0.3380	0.5944	0.5000	0.0000
41	VE_17	VE_25	VEVE	0.0313	0.1572	0.2872	0.1630	0.2399	0.3058	0.1969	0.0000
42	VE_17	VE_26	VEVE	0.1165	0.2191	0.2872	0.0426	0.0289	0.1738	0.1213	0.0000
43	VE_17	VE_27	VEVE	0.0000	-0.3521	-0.3238	-0.2559	-0.3994	-0.3183	0.0000	0.0000
44	VE_17	VE_28	VEVE	0.0000	0.0702	0.1853	-0.0307	0.1019	0.2237	0.0000	0.0000
45	VE_17	VE_29	VEVE	0.4100	0.6533	0.6945	0.5532	0.3664	0.6795	0.6007	0.0000
46	VE_17	VE_30	VEVE	0.0000	-0.1322	-0.1201	-0.2629	-0.2728	-0.0206	0.0000	0.0000
47	VE_17	VE_31	VEVE	0.0000	0.2070	0.1853	-0.1117	-0.2535	0.0432	0.0000	0.0000
48	VE_17	VE_32	VEVE	0.0000	0.2593	0.2872	-0.0552	0.0252	0.1290	0.0000	0.0000
49	VE_18	VE_19	VEVE	0.0000	-0.5235	-0.4256	-0.1405	-0.2313	-0.3000	0.0000	0.0000
50	VE_18	VE_20	VEVE	0.0000	-0.3946	-0.3238	-0.1110	-0.1052	-0.1020	0.0000	0.0000
51	VE_18	VE_21	VEVE	0.0000	-0.3857	-0.3238	-0.2667	-0.3343	-0.2135	0.0000	0.0000
52	VE_18	VE_22	VEVE	0.3308	0.3175	0.3890	0.1873	0.2237	0.5082	0.3595	0.0000
53	VE_18	VE_23	VEVE	0.0901	-0.4248	-0.4256	-0.0622	-0.1696	-0.0640	0.1463	0.0000
54	VE_18	VE_24	VEVE	0.0968	-0.0672	-0.0183	-0.0311	0.0140	0.2340	0.1139	0.0000
55	VE_18	VE_25	VEVE	0.0558	-0.2712	-0.2220	-0.0343	0.0043	-0.0023	0.0649	0.0000
56	VE_18	VE_26	VEVE	0.1784	0.1710	0.1853	0.5222	0.3946	0.2279	0.2571	0.0000
57	VE_18	VE_27	VEVE	0.0000	-0.7616	-0.7311	-0.2235	-0.4123	-0.3617	0.0000	0.0000
58	VE_18	VE_28	VEVE	0.1244	-0.0794	-0.0183	-0.0196	0.0446	0.2620	0.1373	0.0000
59	VE_18	VE_29	VEVE	0.0000	-0.2478	-0.2220	-0.1898	-0.2845	-0.0667	0.0000	0.0000
60	VE_18	VE_30	VEVE	0.1003	-0.0672	-0.0183	-0.0149	0.0388	0.2105	0.1139	0.0000
61	VE_18	VE_31	VEVE	0.0000	0.0164	0.0835	-0.0219	-0.0009	0.1220	0.0000	0.0000
62	VE_18	VE_32	VEVE	0.0000	-0.6327	-0.5275	-0.3311	-0.3167	-0.3671	0.0000	0.0000
63	VE_19	VE_20	VEVE	0.0164	-0.5053	-0.6293	-0.1629	-0.3285	-0.5652	0.0164	0.0000
64	VE_19	VE_21	VEVE	0.0000	-0.2532	-0.3238	-0.1969	-0.3002	-0.5000	0.0000	0.0000
65	VE_19	VE_22	VEVE	0.0000	-0.1067	-0.1201	-0.2474	-0.1513	-0.2960	0.0000	0.0000
66	VE_19	VE_23	VEVE	0.0000	0.0511	-0.1201	-0.0474	-0.0016	0.0069	0.0000	0.0000
67	VE_19	VE_24	VEVE	0.0000	-0.3400	-0.2220	-0.1622	-0.0077	-0.1726	0.0000	0.0000
68	VE_19	VE_25	VEVE	0.1374	0.3511	0.2872	0.0908	0.2729	0.4286	0.2132	0.0000
69	VE_19	VE_26	VEVE	0.0000	-0.2235	-0.2220	-0.1155	-0.0818	-0.4008	0.0000	0.0000
70	VE_19	VE_27	VEVE	0.0000	-0.3622	-0.5275	-0.1294	-0.4219	-0.5244	0.0000	0.0000
71	VE_19	VE_28	VEVE	0.0000	-0.1562	-0.1201	-0.0615	0.0870	-0.0031	0.0000	0.0000
72	VE_19	VE_29	VEVE	0.0167	-0.2355	-0.1201	-0.0861	0.0390	-0.1211	0.1360	0.0000
73	VE_19	VE_30	VEVE	0.0000	-0.2425	-0.2220	-0.0601	-0.1296	-0.1647	0.0000	0.0000
74	VE_19	VE_31	VEVE	0.0000	-0.0512	-0.2220	-0.2426	-0.3507	-0.4229	0.0000	0.0000
75	VE_19	VE_32	VEVE	0.0000	0.1411	-0.1201	-0.1652	-0.1307	-0.2600	0.0000	0.0000
76	VE_20	VE_21	VEVE	0.1296	0.1092	0.0835	0.0575	0.2353	0.0735	0.1834	0.0000
77	VE_20	VE_22	VEVE	0.0500	0.1682	0.0835	0.0815	0.0218	0.1064	0.1446	0.0000
78	VE_20	VE_23	VEVE	0.0000	-0.8825	-1.0366	-0.3762	-0.5630	-0.7888	0.0000	0.0000
79	VE_20	VE_24	VEVE	0.0000	-0.2389	-0.2220	-0.1433	-0.1940	-0.1681	0.0000	0.0000
80	VE_20	VE_25	VEVE	0.0000	-0.4715	-0.6293	-0.2192	-0.3869	-0.4524	0.0000	0.0000
81	VE_20	VE_26	VEVE	0.0000	-0.1097	-0.1201	-0.0258	-0.0675	-0.2457	0.1997	0.0000
82	VE_20	VE_27	VEVE	0.2456	-0.0045	-0.0183	0.3697	0.6083	0.0442	0.2767	0.0000
83	VE_20	VE_28	VEVE	0.0000	-0.3990	-0.4256	-0.1582	-0.2969	-0.2169	0.0000	0.0000
84	VE_20	VE_29	VEVE	0.1020	-0.1130	-0.1201	0.0038	-0.0759	-0.1215	0.1395	0.0000
85	VE_20	VE_30	VEVE	0.2043	-0.0858	-0.0183	0.0790	0.2202	0.2258	0.3208	0.0000
86	VE_20	VE_31	VEVE	0.4012	0.3333	0.3890	0.3349	0.4853	0.3684	0.4956	0.0000
87	VE_20	VE_32	VEVE	0.0000	-0.3416	-0.5275	-0.3073	-0.3286	-0.7069	0.0000	0.0000
88	VE_21	VE_22	VEVE	0.0000	0.0686	0.0835	-0.2542	-0.1956	-0.1707	0.0000	0.0000
89	VE_21	VE_23	VEVE	0.0116	-0.2213	-0.3238	0.0222	-0.0409	-0.2587	0.0176	0.0000
90	VE_21	VE_24	VEVE	0.0000	0.0821	0.0835	-0.1068	-0.2564	-0.0693	0.0000	0.0000
91	VE_21	VE_25	VEVE	0.0000	-0.5754	-0.6293	-0.4831	-0.4852	-0.5048	0.0000	0.0000
92	VE_21	VE_26	VEVE	0.0000	0.1916	0.1853	-0.0250	0.0856	0.0040	0.0000	0.0000
93	VE_21	VE_27	VEVE	0.0000	-0.1669	-0.1201	-0.0254	0.3033	-0.0693	0.0000	0.0000
94	VE_21	VE_28	VEVE	0.0000	-0.1866	-0.1201	-0.2042	-0.3198	-0.2414	0.0000	0.0000
95	VE_21	VE_29	VEVE	0.0000	0.1517	0.1853	-0.0529	-0.0894	-0.0105	0.0000	0.0000
96	VE_21	VE_30	VEVE	0.5000	0.5473	0.5927	0.4409	0.3800	0.5714	0.5000	0.0000
97	VE_21	VE_31	VEVE	0.3047	0.6480	0.4908	0.3823	0.3712	0.5663	0.4370	0.0000
98	VE_21	VE_32	VEVE	0.0588	0.2927	0.1853	0.2028	0.0731	-0.1020	0.1962	0.0000
99	VE_22	VE_23	VEVE	0.0000	-0.2916	-0.2220	-0.2109	-0.2043	-0.3378	0.0000	0.0000
100	VE_22	VE_24	VEVE	0.1504	0.2003	0.2872	0.1379	0.1459	0.3099	0.2124	0.0000
101	VE_22	VE_25	VEVE	0.0311	0.0177	0.0835	0.0438	0.0232	-0.0093	0.0468	0.0000
102	VE_22	VE_26	VEVE	0.0000	0.0305	-0.1201	-0.3152	-0.3664	-0.2319	0.0000	0.0000
103	VE_22	VE_27	VEVE	0.0000	-0.3537	-0.5275	-0.3612	-0.3390	-0.4952	0.0000	0.0000
104	VE_22	VE_28	VEVE	0.5234	0.7811	0.7963	0.8327	0.5568	0.7812	0.7081	0.0000
105	VE_22	VE_29	VEVE	0.0000	-0.1056	-0.0183	-0.2998	-0.2570	-0.0983	0.0000	0.0000
106	VE_22	VE_30	VEVE	0.5000	0.3871	0.4908	0.3300	0.2885	0.4798	0.5000	0.0000
107	VE_22	VE_31	VEVE	0.0000	0.1586	0.1853	-0.1947	-0.0567	0.0270	0.0000	0.0000
108	VE_22	VE_32	VEVE	0.1528	0.2277	0.1853	0.1328	0.0844	-0.0485	0.2513	0.0000
109	VE_23	VE_24	VEVE	0.0000	-0.5480	-0.6293	-0.3282	-0.3740	-0.4278	0.0000	0.0000
110	VE_23	VE_25	VEVE	0.3681	0.3135	0.3890	0.3313	0.5101	0.4017	0.5000	0.0000
111	VE_23	VE_26	VEVE	0.0641	-0.0264	-0.1201	-0.0137	0.1916	0.0495	0.0806	0.0000
112	VE_23	VE_27	VEVE	0.0040	-0.1899	-0.2220	0.0017	-0.0576	-0.1218	0.0040	0.0000
113	VE_23	VE_28	VEVE	0.0000	-0.6884	-0.6293	-0.2864	-0.3834	-0.4634	0.0000	0.0000
114	VE_23	VE_29	VEVE	0.0000	-0.5133	-0.5275	-0.3365	-0.2824	-0.3970	0.0000	0.0000
115	VE_23	VE_30	VEVE	0.0000	-0.6732	-0.7311	-0.3540	-0.4536	-0.3990	0.0000	0.0000
116	VE_23	VE_31	VEVE	0.0000	-0.1698	-0.3238	-0.2862	-0.3692	-0.3244	0.0000	0.0000
117	VE_23	VE_32	VEVE	0.2773	0.2051	0.2872	0.3926	0.4552	0.1220	0.3885	0.0000
118	VE_24	VE_25	VEVE	0.0000	-0.3501	-0.3238	-0.3046	-0.0816	-0.1429	0.0000	0.0000
119	VE_24	VE_26	VEVE	0.0000	-0.0420	-0.1201	-0.2297	-0.3594	-0.1250	0.0000	0.0000
120	VE_24	VE_27	VEVE	0.0000	-0.7371	-0.7311	-0.4493	-0.5796	-0.6541	0.0000	0.0000
121	VE_24	VE_28	VEVE	0.3456	0.2850	0.3890	0.2520	0.3565	0.4404	0.4300	0.0000
122	VE_24	VE_29	VEVE	0.3418	0.4376	0.4908	0.3159	0.1896	0.4886	0.3418	0.0000
123	VE_24	VE_30	VEVE	0.1932	0.0886	0.0835	0.0651	-0.0168	0.1960	0.3825	0.0000
124	VE_24	VE_31	VEVE	0.0256	0.1721	0.1853	0.0232	-0.0898	0.0886	0.0257	0.0000
125	VE_24	VE_32	VEVE	0.0000	0.0025	-0.0183	-0.1427	-0.0544	-0.0951	0.0000	0.0000
126	VE_25	VE_26	VEVE	0.0000	-0.3416	-0.2220	-0.2104	-0.1306	-0.3171	0.0000	0.0000
127	VE_25	VE_27	VEVE	0.0468	-0.3525	-0.4256	-0.0729	-0.3496	-0.2381	0.0569	0.0000
128	VE_25	VE_28	VEVE	0.0794	-0.2096	-0.1201	-0.0338	0.0671	-0.0051	0.1210	0.0000
129	VE_25	VE_29	VEVE	0.0000	-0.3537	-0.2220	-0.2840	-0.0932	-0.2000	0.0000	0.0000
130	VE_25	VE_30	VEVE	0.0000	-0.5647	-0.6293	-0.4143	-0.4257	-0.3139	0.0000	0.0000
131	VE_25	VE_31	VEVE	0.0000	-0.0613	-0.1201	-0.1416	-0.2807	-0.1111	0.0000	0.0000
132	VE_25	VE_32	VEVE	0.2514	0.2159	0.2872	0.3286	0.2711	0.2030	0.3501	0.0000
133	VE_26	VE_27	VEVE	0.1614	0.0390	-0.0183	0.1569	0.4084	-0.0125	0.1659	0.0000
134	VE_26	VE_28	VEVE	0.0000	-0.3663	-0.4256	-0.3433	-0.4621	-0.2857	0.0000	0.0000
135	VE_26	VE_29	VEVE	0.5000	0.5658	0.5927	0.4851	0.4032	0.5232	0.5000	0.0000
136	VE_26	VE_30	VEVE	0.0000	-0.3541	-0.3238	-0.3025	-0.4295	-0.2238	0.0000	0.0000
137	VE_26	VE_31	VEVE	0.0000	0.0650	0.0835	-0.1699	-0.1644	-0.2180	0.0000	0.0000
138	VE_26	VE_32	VEVE	0.0000	-0.2569	-0.3238	-0.3895	-0.2567	-0.6901	0.0000	0.0000
139	VE_27	VE_28	VEVE	0.0000	-0.9209	-1.0366	-0.4517	-0.6576	-0.6788	0.0000	0.0000
140	VE_27	VE_29	VEVE	0.0163	-0.2603	-0.2220	0.0246	0.1115	-0.2273	0.0198	0.0000
141	VE_27	VE_30	VEVE	0.0000	-0.8346	-0.7311	-0.3858	-0.3467	-0.4293	0.0000	0.0000
142	VE_27	VE_31	VEVE	0.2693	0.1693	0.2872	0.2893	0.4245	0.2025	0.3553	0.0000
143	VE_27	VE_32	VEVE	0.0000	-0.0999	-0.2220	-0.1405	-0.2311	-0.3688	0.0000	0.0000
144	VE_28	VE_29	VEVE	0.0000	-0.0209	0.0835	-0.0890	-0.0464	0.1196	0.0000	0.0000
145	VE_28	VE_30	VEVE	0.1875	0.2661	0.2872	0.3751	0.2755	0.3986	0.3087	0.0000
146	VE_28	VE_31	VEVE	0.0000	-0.4087	-0.3238	-0.4849	-0.3753	-0.3012	0.0000	0.0000
147	VE_28	VE_32	VEVE	0.1812	0.1430	0.1853	0.2238	0.1831	0.0968	0.2176	0.0000
148	VE_29	VE_30	VEVE	0.0000	-0.2233	-0.2220	-0.2923	-0.4212	-0.1221	0.0000	0.0000
149	VE_29	VE_31	VEVE	0.0000	0.0617	0.0835	-0.1426	-0.1728	-0.0872	0.0000	0.0000
150	VE_29	VE_32	VEVE	0.0000	-0.2516	-0.1201	-0.3750	-0.2473	-0.4694	0.0000	0.0000
151	VE_30	VE_31	VEVE	0.3053	0.3252	0.3890	0.3212	0.3244	0.4842	0.4212	0.0000
152	VE_30	VE_32	VEVE	0.0000	-0.1227	-0.1201	-0.1289	-0.0451	-0.0946	0.0000	0.0000
153	VE_31	VE_32	VEVE	0.0000	0.0686	-0.1201	-0.4000	-0.2829	-0.3780	0.0000	0.0000
